# Investigating the impact of carbamazepine on tomato plant metabolism using genome-scale metabolic modelling

**DOI:** 10.1101/2025.02.03.635865

**Authors:** Samyuktha Srinivasan, Karthik Raman, Smita Srivastava

## Abstract

A comprehensive mechanistic analysis of emerging pharmaceutical pollutants’ stress response in plants is needed to understand its chronic impact on food-chain contamination and agricultural productivity. To unravel this at systems-level, the current study employs insights from green-liver concept and establishes the utility of constraint-based modelling approach for elucidating perturbations in a plant’s metabolism due to pharmaceutical stress.
