## Supplementary_2 for "Investigating the impact of carbamazepine on tomato plant metabolism using genome-scale metabolic modelling"

### Sheet: Summary
			Summary
			1_Metabolites	The details of metabolites of CBZ pharmacokinetic module are listed.
			2_Reactions	The details of reactions of CBZ pharmacokinetic module are listed.
			3_Altered_Pathway_CBZStress	The list of 154 significantly altered reactions in presence of CBZ stress is provided. Also, 142 reactions significantly ameliorated with biostimulants in presence of CBZ stress are highlighted.
			4_Key Metabolites_CBZStress	The list of key metabolites of CBZ stress are provided.

### Sheet: 1_Metabolites
	S.No	Metabolite ID	Name	Formula	Charge	Reference
	1	CBZ_c	Carbamazepine	C15H12N2O	0	'CHEBI:3387','KEGGId','C06868'
	2	CBZE_c	carbamazepine-10,11-epoxide	C15H12N2O2	0	'CHEBI:3388','KEGGId','C07496'
	3	2OH-CBZ_c	2-Hydroxycarbamazepine	C15H12N2O2	0	'CHEBI:80596','KEGGId','C16601'
	4	3OH-CBZ_c	3-Hydroxycarbamazepine	C15H12N2O3	0	'CHEBI:80597','KEGGId','C16602'
	5	4OH-CBZ_c	4-Hydroxycarbamazepine	C15H12N2O4	0	Manually curated as per 2OH-CBZ_c and 3OH-CBZ_c
	6	DiOH-CBZ_c	10,11-Dihydroxycarbamazepine	C15H14N2O3	0	'ChEBIID','CHEBI:83815'
	7	Oxcarbazepine_c	oxcarbazepine	C15H12N2O2	0	'CHEBI:7824','KEGGId','C07492'
	8	CBZGluc_c	CBZ-O-glucoside	C21H22N2O7	0	PMID: 28506063
	9	CBZE-GSH_c	Glutathione conjugate of CBZE	C25H28N5O8S	-1	PMID: 28823920
	10	CBZE-GSH_v	Glutathione conjugate of CBZE	C25H28N5O8S	-1	PMID: 28823920; PMID: 28506063
	11	CBZE-cys-gly_v	CBZE cysteine glycine conjugate	C20H22N4O5S	0	PMID: 28823920; PMID: 28506063
	12	CBZE-cys_v	CBZE cysteine conjugate	C18H19N3O4S	0	PMID: 28823920; PMID: 28506063
	13	CBZE-cys-gly_c	CBZE cysteine glycine conjugate	C20H22N4O5S	0	PMID: 28823920; PMID: 28506063
	14	CBZE-cys_c	CBZE cysteine conjugate	C18H19N3O4S	0	PMID: 28823920; PMID: 28506063
	15	CBZE_b	Exchange metabolites
	16	2OH-CBZ_b
	17	3OH-CBZ_b
	18	4OH-CBZ_b
	19	DiOH-CBZ_b
	20	Oxcarbazepine_b
	21	CBZGluc_b
	22	CBZE-GSH_b
	23	CBZE-cys-gly_b
	24	CBZE-cys_b
	25	CBZ_b
	26	glu_L_v	glutamate	C5H8N1O4	-1	Manually curated as per base model
	27	gly_v	glycine	C2H5N1O2	0	Manually curated as per base model

### Sheet: 2_Reactions
	S.No	ID	Rxn Formula	Reaction Type	Reference
	1	R08312	nadph_c + o2_c + h_c + CBZ_c -> h2o_c + nadp_c + CBZE_c	Phase-I	KEGG, HMDB
	2	R08313_2OH	nadph_c + o2_c + h_c + CBZ_c -> h2o_c + nadp_c + 2OH-CBZ_c	Phase-I	KEGG, HMDB
	3	R08313	nadph_c + o2_c + h_c + CBZ_c -> h2o_c + nadp_c + 3OH-CBZ_c	Phase-I	KEGG, HMDB
	4	R08313_4OH	nadph_c + o2_c + h_c + CBZ_c -> h2o_c + nadp_c + 4OH-CBZ_c	Phase-I	KEGG, HMDB
	5	R08314	h2o_c + CBZE_c -> DiOH-CBZ_c	Phase-I	KEGG, HMDB
	6	Oxcarbazepine	DiOH-CBZ_c <=> h2o_c + Oxcarbazepine_c	Phase-I	KEGG, HMDB, Epoxide hydrolase (3.3.2.10-RXN : TomatoCyc)
	7	2.4.1.CBZE	udpg_c + CBZE_c -> h_c + udp_c + CBZGluc_c	Phase-II	EC number : 2.4.1.- ; O-glucosyltransferase
	8	2.4.1.2OH-CBZ	udpg_c + 2OH-CBZ_c -> h_c + udp_c + CBZGluc_c	Phase-II	EC number : 2.4.1.- ; O-glucosyltransferase
	9	2.4.1.3OH-CBZ	udpg_c + 3OH-CBZ_c -> h_c + udp_c + CBZGluc_c	Phase-II	EC number : 2.4.1.- ; O-glucosyltransferase
	10	2.4.1.4OH-CBZ	udpg_c + 4OH-CBZ_c -> h_c + udp_c + CBZGluc_c	Phase-II	EC number : 2.4.1.- ; O-glucosyltransferase
	11	CBZE-GSH	gthrd_c + CBZE_c -> CBZE-GSH_c	Phase-II	Sauvêtre et al. 2018; Riemenschneider et al. 2017
	12	CBZE-GSH_Vacu_tx	pumped_H_v + CBZE-GSH_c <=> h_c + CBZE-GSH_v	Phase-III	Sauvêtre et al. 2018; Riemenschneider et al. 2017
	13	3.4.19.13_CBZE-cys-gly	h2o_v + CBZE-GSH_v -> glu_L_v + CBZE-cys-gly_v '	Phase-III	Sauvêtre et al. 2018; Riemenschneider et al. 2017
	14	CBZE-cys	h2o_v + CBZE-cys-gly_v -> gly_v + CBZE-cys_v '	Phase-III	Sauvêtre et al. 2018; Riemenschneider et al. 2017
	15	CBZE-cys-gly_Vacu_tx	CBZE-cys-gly_v <=> CBZE-cys-gly_c	Transport	Sauvêtre et al. 2018; Riemenschneider et al. 2017
	16	CBZE-cys_Vacu_tx	CBZE-cys_v <=> CBZE-cys_c	Transport	Transport
	17	EX_CBZ_c	CBZ_b <=> CBZ_c	Transport
	18	EX_CBZE_c	CBZE_b <=> CBZE_c	Transport
	19	EX_DiOH-CBZ_c	DiOH-CBZ_b <=> DiOH-CBZ_c	Transport
	20	EX_2OH-CBZ_c	2OH-CBZ_b <=> 2OH-CBZ_c	Transport
	21	EX_3OH-CBZ_c	3OH-CBZ_b <=> 3OH-CBZ_c	Transport
	22	EX_4OH-CBZ_c	4OH-CBZ_b <=> 4OH-CBZ_c	Transport
	23	EX_CBZGluc_c	CBZGluc_b <=> CBZGluc_c	Transport
	24	EX_CBZE-GSH_c	CBZE-GSH_b <=> CBZE-GSH_c	Transport
	25	EX_CBZE-cys-gly_c	CBZE-cys-gly_b <=> CBZE-cys-gly_c	Transport
	26	EX_CBZE-cys_c	CBZE-cys_b <=> CBZE-cys_c	Transport
	27	EX_Oxcarbazepine_c	Oxcarbazepine_b <=> Oxcarbazepine_c	Transport
	28	glu_L_Vacu_tx	glu_L_v <=> glu_L_c	Transport
	29	gly_Vacu_tx	gly_v <=> gly_c	Transport
	30	EX_CBZ_b	CBZ_b <=>	Exchange	Exchange
	31	EX_CBZE_b	CBZE_b ->	Exchange
	32	EX_DiOH-CBZ_b	DiOH-CBZ_b ->	Exchange
	33	EX_2OH-CBZ_b	2OH-CBZ_b ->	Exchange
	34	EX_3OH-CBZ_b	3OH-CBZ_b ->	Exchange
	35	EX_4OH-CBZ_b	4OH-CBZ_b ->	Exchange
	36	EX_CBZGluc_b	CBZGluc_b ->	Exchange
	37	EX_CBZE-GSH_b	CBZE-GSH_b ->	Exchange
	38	EX_CBZE-cys-gly_b	CBZE-cys-gly_b ->	Exchange
	39	EX_CBZE-cys_b	CBZE-cys_b ->	Exchange
	40	EX_Oxcarbazepine_b	Oxcarbazepine_b ->	Exchange
		References
		1. Riemenschneider, C., Seiwert, B., Moeder, M., Schwarz, D., Reemtsma, T., 2017. Extensive Transformation of the Pharmaceutical Carbamazepine Following Uptake into Intact Tomato Plants. Environmental Science & Technology. 51, 6100–6109. https://doi.org/10.1021/acs.est.6b06485
		2. Sauvêtre, A., May, R., Harpaintner, R., Poschenrieder, C., Schröder, P., 2018. Metabolism of carbamazepine in plant roots and endophytic rhizobacteria isolated from Phragmites australis. Journal of Hazardous Materials 342, 85–95. https://doi.org/10.1016/j.jhazmat.2017.08.006

### Sheet: 3_Altered_Pathway_CBZStress
			154 significantly altered reactions with zero SI between FVA under CBZ_IC50 and Control conditions are listed here.
				Highlighted cells represent 142 reactions signifcantly ameliorated with biostimulants (zero SI between FVA under CBZ_IC50_Biostimulant and CBZ_IC50 conditions)
			S.No	ID	Formula	Pathway
			1	23DHDPS	'h_h + 23dhdp_h + nadh_h -> thdp_h + nad_h '	Amino Acid Biosynthesis
			2	4MOPS	'h_h + 3c4mop_h -> co2_h + 4mop_h '	Amino Acid Biosynthesis
			3	5HCONIFERALDMT	'amet_c + 5hconiferald_c -> sinapal_c + ahcys_c + h_c '	Cell Structure biosynthesis
			4	7HCHLDAOX	'o2_h + nadph_h + h_h + 7hchlda_h -> chldb_h + 2 h2o_h + nadp_h '	Chlorophyll Biosynthesis
			5	ACCOAhi	'hco3_h + atp_h + accoa_h -> adp_h + h_h + pi_h + malcoa_h '	Fatty Acid and Lipid Biosynthesis
			6	ADSL1rh	'dcamp_h -> fum_h + amp_h '	Purine Nucleotide Biosynthesis
			7	ADSL2rh	'25aics_h -> aicar_h + fum_h '	Purine Nucleotide Biosynthesis
			8	ADSSh	'gtp_h + asp_L_h + imp_h -> dcamp_h + 2 h_h + pi_h + gdp_h '	Purine Nucleotide Biosynthesis
			9	AICARTh	'10fthf_h + aicar_h -> fprica_h + thf_h '	Purine Nucleotide Biosynthesis
			10	AIRCh	'air_h + co2_h -> 2 h_h + 5aizc_h '	Purine Nucleotide Biosynthesis
			11	AMETt2h	'amet_c + ahcys_h <=> amet_h + ahcys_c '	Transport
			12	ANTPPT	'prpp_h + anth_h -> ppi_h + pran_h '	Amino Acid Biosynthesis
			13	AOOAh	'glu_L_h + imacp_h -> hisp_h + akg_h '	Amino Acid Biosynthesis
			14	ASPCTh	'asp_L_h + cbp_h -> h_h + pi_h + cbasp_h '	Pyrimidine Nucleotide Biosynthesis
			15	ATNS	'chor_h + gln_L_h <=> glu_L_h + h_h + pyr_h + anth_h '	Amino Acid Biosynthesis
			16	ATPPRTh	'prpp_h + h_h + atp_h -> prbatp_h + ppi_h '	Amino Acid Biosynthesis
			17	BCTA_glu_h	'akg_h + leu_L_h <=> glu_L_h + 4mop_h '	Amino Acid Biosynthesis
			18	BCTA_val_h	'val_L_h + akg_h <=> glu_L_h + 3mob_h '	Amino Acid Biosynthesis
			19	BCTAh	'ile_L_h + akg_h <=> glu_L_h + 3mop_h '	Amino Acid Biosynthesis
			20	BIOMASS_LEAF	'0.0434752 orn_c + 136.667 mg2_c + 0.887735 5oxpro_c + 169.463 his_L_c + 163.333 na_c + 0.0154267 cys_L_c + 451.948 starch300_h + 174.358 ump_c + 21.9744 coumarylalc_c + 15.2712 succ_c + 151.386 xylan4_c + 172.835 val_L_c + 129.05 pro_L_c + 126.349 asn_L_c + 66.7149 met_L_c + 5.61396 ocdca_c + 116.67 phe_L_c + 18.3253 confrl_c + 34.2685 hdca_c + 79.365 tyr_L_c + 238.597 ser_L_c + 15.6971 sinapyla…	Biomass
			21	CADH	'nadph_c + h_c + coumaral_c -> coumarylalc_c + nadp_c '	Cell Structure biosynthesis
			22	CHLBS	'chldb_h + phdp_h + h_h -> ppi_h + chlb_h '	Chlorophyll Biosynthesis
			23	CHLLDOX	'o2_h + nadph_h + 2 h_h + chlld_h -> h2o_h + nadp_h + 7hchlda_h '	Chlorophyll Biosynthesis
			24	CHLMGMT	'amet_h + mppp9_h -> mppp9om_h + ahcys_h '	Chlorophyll Biosynthesis
			25	CHRS	'3psme_h -> chor_h + pi_h '	Amino Acid Biosynthesis
			26	CINNM4H	'nadph_c + o2_c + h_c + cinnm_c -> T4hcinnm_c + h2o_c + nadp_c '	Cell Structure biosynthesis
			27	CONIALDHDH2	'nadph_c + h_c + conialdh_c -> confrl_c + nadp_c '	Cell Structure biosynthesis
			28	CONIALDHH	'nadph_c + o2_c + h_c + conialdh_c -> 5hconiferald_c + h2o_c + nadp_c '	Cell Structure biosynthesis
			29	COUCOAR	'nadph_c + h_c + coucoa_c -> coa_c + coumaral_c + nadp_c '	Cell Structure biosynthesis
			30	CPPPGO_1	'o2_h + 2 h_h + cpppg3_h -> pppg9_h + 2 h2o_h + 2 co2_h '	Chlorophyll Biosynthesis
			31	DAPAT_h	'glu_L_h + h_h + h2o_h + thdp_h -> 26dap_LL_h + akg_h '	Amino Acid Biosynthesis
			32	DAPDC_h	'h_h + 26dap__M_h -> co2_h + lys_L_h '	Amino Acid Biosynthesis
			33	DAPEP_h	'26dap_LL_h -> 26dap__M_h '	Amino Acid Biosynthesis
			34	DGK1	'atp_c + dgmp_c <=> adp_c + dgdp_c '	Purine Nucleotide Biosynthesis
			35	DHAD_3mob_h	'23dhmb_h -> h2o_h + 3mob_h '	Amino Acid Biosynthesis
			36	DHADh	'23dhmp_h -> 3mop_h + h2o_h '	Amino Acid Biosynthesis
			37	DHFRim	dhf_m + nadph_m + h_m -> thf_m + nadp_m '	Folate Biosynthesis and Transformation
			38	DHORD_q9	'q9_c + dhor__S_c -> q9h2_c + orot_c '	Pyrimidine Nucleotide Biosynthesis
			39	DHORTSh	'h_h + cbasp_h -> h2o_h + dhor__S_h '	Pyrimidine Nucleotide Biosynthesis
			40	DHPS_h	'pyr_h + aspsa_h -> h_h + 2 h2o_h + 23dhdp_h '	Amino Acid Biosynthesis
			41	DHQS_1	'2dda7p_h -> 3dhq_h + pi_h '	Amino Acid Biosynthesis
			42	DPHS	'pep_h + h2o_h + e4p_h -> 2dda7p_h + pi_h '	Amino Acid Biosynthesis
			43	DQDH	'3dhq_h -> h2o_h + 3dhsk_h '	Amino Acid Biosynthesis
			44	DVPCHLDR	'dvpchlda_h + nadph_h + h_h -> pchlda_h + nadp_h '	Chlorophyll Biosynthesis
			45	EX_biomass_leaf_b	'biomass_leaf_b <=> '	Biomass
			46	EX_ca2_b	'ca2_b <=> '	Nutrient Uptake
			47	EX_ca2_c	'ca2_b <=> ca2_c '	Transport
			48	EX_cl_b	'cl_b <=> '	Nutrient Uptake
			49	EX_cl_c	'cl_b <=> cl_c '	Transport
			50	EX_co2_b	'co2_b <=> '	Nutrient Uptake
			51	EX_co2_e	'co2_b <=> co2_c '	Transport
			52	EX_k_b	'k_b <=> '	Nutrient Uptake
			53	EX_k_c	'k_b <=> k_c '	Transport
			54	EX_mg2_b	'mg2_b <=> '	Nutrient Uptake
			55	EX_mg2_c	'mg2_b <=> mg2_c '	Transport
			56	EX_na_b	'na_b <=> '	Nutrient Uptake
			57	EX_na_c	'na_b <=> na_c '	Transport
			58	EX_no3_b	'no3_b <=> '	Nutrient Uptake
			59	EX_no3_c	'no3_b <=> no3_c '	Transport
			60	EX_pi_b	'pi_b <=> '	Nutrient Uptake
			61	EX_pi_c	'pi_b <=> pi_c '	Transport
			62	EX_so4_b	'so4_b <=> '	Nutrient Uptake
			63	EX_so4_c	'so4_b <=> so4_c '	Transport
			64	FA160h	'hdca_c <=> hdca_h '	Transport
			65	FA180h	'ocdca_c <=> ocdca_h '	Transport
			66	FACOAL160_h	'hdca_h + atp_h + coa_h -> pmtcoa_h + amp_h + ppi_h '	Fatty Acid and Lipid Biosynthesis
			67	FASYNTH1	'4 fdxrd_h + 2 o2_h + 8 nadph_h + 11 h_h + 8 atp_h + 9 accoa_h + 8 nadh_h -> 8 adp_h + 4 fdxox_h + 3 h2o_h + 8 pi_h + 9 coa_h + 8 nad_h + 8 nadp_h + lnlc_h '	Fatty Acid and Lipid Biosynthesis
			68	FASYNTH2	'7 nadph_h + 6 h_h + h2o_h + 7 atp_h + 8 accoa_h + 7 nadh_h -> 7 adp_h + hdca_h + 7 pi_h + 8 coa_h + 7 nad_h + 7 nadp_h '	Fatty Acid and Lipid Biosynthesis
			69	FASYNTH3	'pmtcoa_h + nadph_h + 2 h_h + nadh_h + malcoa_h -> ocdca_h + co2_h + 2 coa_h + nad_h + nadp_h '	Fatty Acid and Lipid Biosynthesis
			70	FPPS_h	'grdp_h + ipdp_h -> ppi_h + frdp_h '	Terpenoid/Polyprenyl biosynthesis (MEP/MVA)
			71	FPRAMCL	'atp_h + fpram_h -> air_h + adp_h + h_h + pi_h '	Purine Nucleotide Biosynthesis
			72	FPRAMS	'h2o_h + atp_h + fgam_h + gln_L_h -> adp_h + glu_L_h + h_h + pi_h + fpram_h '	Purine Nucleotide Biosynthesis
			73	G1SAT_h	'glu1sa_h -> 5aop_h '	Chlorophyll Biosynthesis
			74	G3PL	'3ig3p_h -> indole_h + g3p_h '	Amino Acid Biosynthesis
			75	GAL14LACDH	2 ficytc_m + gal14lac_m -> 3 h_m + 2 focytc_m + ascb_L_m '	Ascorbate Biosynthesis
			76	GAL1PPPS	'gal1p_L_c + h2o_c -> gal_L_c + pi_c '	Ascorbate Biosynthesis
			77	GALDH_c	gal_L_c + nad_c -> h_c + gal14lac_c + nadh_c '	Ascorbate Biosynthesis
			78	GDPGALP	'gdpgal_c + pi_c -> gal1p_L_c + h_c + gdp_c '	Ascorbate Biosynthesis
			79	GDPMEP_c	'gdpmann_c -> gdpgal_c '	Carbohydrate Biosynthesis and Degradation
			80	GGPS_h	ipdp_h + frdp_h -> ggdp_h + ppi_h '	Terpenoid/Polyprenyl biosynthesis (MEP/MVA)
			81	GLUTRR_1	'nadph_h + glutrna_h -> glu1sa_h + trnaglu_h + nadp_h '	Chlorophyll Biosynthesis
			82	GLUTRS_1	glu_L_h + trnaglu_h + h_h + atp_h -> glutrna_h + amp_h + ppi_h '	Chlorophyll Biosynthesis
			83	GPPS_h	'dmpp_h + ipdp_h -> grdp_h + ppi_h '	Terpenoid/Polyprenyl biosynthesis (MEP/MVA)
			84	GTHS	'glucys_c + gly_c + atp_c -> adp_c + gthrd_c + h_c + pi_c '	Reductant Biosynthesis
			85	HISTDDHh	'nad_h + histd_h -> h_h + histidinal_h + nadh_h '	Amino Acid Biosynthesis
			86	HISTIDINALDH	'h2o_h + histidinal_h + nad_h -> his_L_h + 2 h_h + nadh_h '	Amino Acid Biosynthesis
			87	HPh	'hisp_h + h2o_h -> pi_h + histd_h '	Amino Acid Biosynthesis
			88	IGPDh	'eig3p_h -> h2o_h + imacp_h '	Amino Acid Biosynthesis
			89	IGPS_1	'h_h + 2cpr5p_h -> 3ig3p_h + h2o_h + co2_h '	Amino Acid Biosynthesis
			90	IMGPSh	'prlp_h + gln_L_h -> aicar_h + eig3p_h + glu_L_h + 2 h_h '	Amino Acid Biosynthesis
			91	IMPCh	'fprica_h -> imp_h + h2o_h '	Purine Nucleotide Biosynthesis
			92	IMPHL_1_h	'3c3hmp_h -> h2o_h + 2ippm_h '	Amino Acid Biosynthesis
			93	IPMD_h	'3c2hmp_h + nad_h -> h_h + nadh_h + 3c4mop_h '	Amino Acid Biosynthesis
			94	IPPMIa	'h2o_h + 2ippm_h -> 3c2hmp_h '	Amino Acid Biosynthesis
			95	IPPSh	'h2o_h + accoa_h + 3mob_h -> 3c3hmp_h + h_h + coa_h '	Amino Acid Biosynthesis
			96	KARA1h	'nadph_h + h_h + alac__S_h -> 23dhmb_h + nadp_h '	Amino Acid Biosynthesis
			97	KARA2h	'nadph_h + 2ahbut_h + h_h -> 23dhmp_h + nadp_h '	Amino Acid Biosynthesis
			98	LNLC_tx_h_	'lnlc_h -> lnlc_c '	Transport
			99	LYS_tx_h_	'lys_L_c <=> lys_L_h '	Transport
			100	MG2_tx_h_	'mg2_c <=> mg2_h '	Transport
			101	MPAKI	'man6p_c <=> f6p_c '	Carbohydrate Biosynthesis and Degradation
			102	MPMECY2	'o2_h + nadph_h + h_h + hmppp9_h -> omppp9_h + 2 h2o_h + nadp_h '	Chlorophyll Biosynthesis
			103	MPMECY3	'omppp9_h + o2_h + nadph_h -> dvpchlda_h + 2 h2o_h + nadp_h '	Chlorophyll Biosynthesis
			104	MPML_1	'ppp9_h + mg2_h + h2o_h + atp_h -> adp_h + 3 h_h + pi_h + mppp9_h '	Chlorophyll Biosynthesis
			105	MPPP9OMC	'mppp9om_h + o2_h + nadph_h + h_h -> hmppp9_h + h2o_h + nadp_h '	Chlorophyll Biosynthesis
			106	MVINYLPROTOCHLDAOX	'pchlda_h + nadph_h + h_h -> chlld_h + nadp_h '	Chlorophyll Biosynthesis
			107	NDPK1h	'atp_h + gdp_h -> adp_h + gtp_h '	Purine Nucleotide Biosynthesis
			108	NDPK8	'dadp_c + atp_c -> adp_c + datp_c '	Purine Nucleotide Biosynthesis
			109	NTPP5	'h2o_c + datp_c -> h_c + ppi_c + damp_c '	Purine Nucleotide Degradation
			110	O2_tx_h_	'o2_c <=> o2_h '	Transport
			111	OMPDCh	'orot5p_h + h_h -> ump_h + co2_h '	Pyrimidine Nucleotide Biosynthesis
			112	ORPTh	'orot_h + prpp_h -> orot5p_h + ppi_h '	Pyrimidine Nucleotide Biosynthesis
			113	PGLYCPh	'h2o_h + 2pglyc_h -> glyclt_h + pi_h '	Photorespiration
			114	PHENL	'phe_L_c -> nh4_c + cinnm_c '	Cell Structure biosynthesis
			115	POXAAT_h	'h_h + pyr_h + 2obut_h -> 2ahbut_h + co2_h '	Amino Acid Biosynthesis
			116	PPATDh	'h_h + 2 pyr_h -> co2_h + alac__S_h '	Amino Acid Biosynthesis
			117	PPBNGD	'4 ppbng_h + h2o_h -> hmbil_h + 4 nh4_h '	Chlorophyll Biosynthesis
			118	PPBNGS_1	'2 5aop_h -> ppbng_h + h_h + 2 h2o_h '	Chlorophyll Biosynthesis
			119	PPRGLh	'pram_h + gly_h + atp_h -> adp_h + h_h + pi_h + gar_h '	Purine Nucleotide Biosynthesis
			120	PRACHh	'prbamp_h + h2o_h -> prfp_h '	Amino Acid Biosynthesis
			121	PRADPh	'prbatp_h + h2o_h -> prbamp_h + 2 h_h + ppi_h '	Amino Acid Biosynthesis
			122	PRAI	'pran_h -> 2cpr5p_h '	Amino Acid Biosynthesis
			123	PRAISh	'asp_L_h + atp_h + 5aizc_h -> adp_h + h_h + pi_h + 25aics_h '	Purine Nucleotide Biosynthesis
			124	PRDPARh	'prpp_h + h2o_h + gln_L_h -> pram_h + glu_L_h + ppi_h '	Purine Nucleotide Biosynthesis
			125	PRICIh	'prfp_h + h_h -> prlp_h '	Amino Acid Biosynthesis
			126	PRUK_1	'atp_h + ru5p_D_h -> adp_h + h_h + rb15bp_h '	Calvin cycle
			127	PSCIT	'pep_h + skm5p_h -> 3psme_h + pi_h '	Amino Acid Biosynthesis
			128	RBCh_1	'o2_h + rb15bp_h -> 3pg_h + 2 h_h + 2pglyc_h '	Photorespiration
			129	RBPCh	'h2o_h + co2_h + rb15bp_h -> 2 3pg_h + 2 h_h '	Calvin cycle
			130	RNDR1	'dadp_c + h2o_c + trdox_c <=> adp_c + trdrd_c '	Purine Nucleotide Biosynthesis
			131	RNDR2	'dgdp_c + h2o_c + trdox_c <=> trdrd_c + gdp_c '	Purine Nucleotide Biosynthesis
			132	RPDPK	r5p_h + atp_h -> prpp_h + h_h + amp_h '	Carbohydrate Biosynthesis and Degradation
			133	RPEh	ru5p_D_h <=> xu5p_D_h '	Pentose Phosphate Pathway
			134	SAD	'sinapal_c + nadph_c + h_c -> sinapylalc_c + nadp_c '	Cell Structure biosynthesis
			135	SKDH	'nadph_h + h_h + 3dhsk_h -> skm_h + nadp_h '	Amino Acid Biosynthesis
			136	SKK	'atp_h + skm_h -> adp_h + h_h + skm5p_h '	Amino Acid Biosynthesis
			137	TKT1h	r5p_h + xu5p_D_h <=> s7p_h + g3p_h '	Pentose Phosphate Pathway
			138	TKT2h	e4p_h + xu5p_D_h <=> g3p_h + f6p_h '	Pentose Phosphate Pathway
			139	TMDSm	'dump_m + mlthf_m -> dhf_m + tmp_m '	Folate Biosynthesis and Transformation
			140	UDPGLDC	udpglcur_c + h_c -> udpxyl_c + co2_c '	Carbohydrate Biosynthesis and Degradation
			141	UPP3S_1	'hmbil_h -> h2o_h + uppg3_h '	Chlorophyll Biosynthesis
			142	UPPDC1_1	'4 h_h + uppg3_h -> 4 co2_h + cpppg3_h '	Chlorophyll Biosynthesis
			143	XYLS	'udpxyl_c -> xylan4_c + udp_c '	Cell Structure biosynthesis
			144	dhor__S_tx_h_	'dhor__S_c <=> dhor__S_h '	Transport
			145	dump_tx_m_	'dump_c <=> dump_m '	Transport
			146	fum_tx_h_	'fum_c <=> fum_h '	Transport
			147	gal14lac_ascb_L_tx_m_	'gal14lac_m + ascb_L_c <=> gal14lac_c + ascb_L_m '	Transport
			148	glyclt_tx_h_	'glyclt_c <=> glyclt_h '	Transport
			149	his_tx_h_	'his_L_c <=> his_L_h '	Transport
			150	ile_L_tx_h_	'ile_L_c <=> ile_L_h '	Transport
			151	leu_L_tx_h_	'leu_L_c <=> leu_L_h '	Transport
			152	orot_tx_h_	'orot_c <=> orot_h '	Transport
			153	tmp_tx_m_	'tmp_c <=> tmp_m '	Transport
			154	val_L_tx_h_	'val_L_c <=> val_L_h '	Transport

### Sheet: 4_Key Metabolites_CBZStress
			S.No	Rxn	Metabolite Name
			1	EX_orn_b	L-Ornithine
			2	EX_5oxpro_b	5-Oxoproline
			3	EX_starch300_b	Starch
			4	EX_ump_b	Uridine-5'-phosphate
			5	EX_succ_b	Succinate
			6	EX_val_L_b	L-Valine
			7	EX_pro_L_b	L-Proline
			8	EX_asn_L_b	L-Asparagine
			9	EX_tyr_L_b	L-Tyrosine
			10	EX_ser_L_b	L-Serine
			11	EX_gly_b	Glycine
			12	EX_ala_B_b	Beta-alanine
			13	EX_glu_L_b	L-Glutamate
			14	EX_gmp_b	Guanosine-5'-phosphate
			15	EX_glyclt_b	Glycolate
			16	EX_fum_b	Fumarate
			17	EX_thr_L_b	L-Threonine
			18	EX_asp_L_b	L-Aspartate
			19	EX_cit_b	Citrate
			20	EX_cmp_b	Cytidine monophosphate
			21	EX_arg_L_b	L-Arginine
			22	EX_sucr_b	Sucrose
			23	EX_fru_b	D-Fructose
			24	EX_gln_L_b	L-Glutamine
			25	EX_4abut_b	4-Aminobutyrate
			26	EX_amp_b	Adenosine-5'-phosphate
			27	EX_dgmp_b	Deoxyguanosine monophosphate
			28	EX_ile_L_b	L-Isoleucine
			29	EX_mal_L_b	Malate
			30	EX_glyc3p_b	Glycerol_3_phosphate
			31	EX_glc_D_b	Beta-D-glucose
			32	EX_icit_b	D-Isocitrate
			33	EX_ala_L_b	L-Alanine
			34	EX_lys_L_b	L-Lysine
			35	EX_akg_b	2-Oxoglutarate
			36	EX_leu_L_b	L-Leucine
			37	EX_g6p_b	Glucose-6-phosphate
			38	EX_rb15bp_b	Ribulose-5-bisphosphate
			39	EX_e4p_b	Erythrose-4-phosphate
			40	EX_r5p_b	Ribose-5-phosphate
			41	EX_chor_b	Chorsimate
			42	EX_6pgl_b	6-phosphoglucanolactone
			43	EX_3pg_b	3-phosphoglycerate
			44	EX_g3p_b	Glyceraldehyde-3-phosphate
			45	EX_fdp_b	Fructose-1,6-bisphosphate
			46	EX_dhap_b	Dihydroxyacetone phosphate
			47	EX_pyr_b	Pyruvate
			48	EX_oaa_b	Oxaloacetate
